# A cellular and spatial atlas of *TP53*-associated tissue remodeling in lung adenocarcinoma

**DOI:** 10.1101/2023.06.28.546977

**Authors:** William Zhao, Benjamin Kepecs, Navin R. Mahadevan, Asa Segerstolpe, Jason L. Weirather, Naomi R. Besson, Bruno Giotti, Brian Y. Soong, Chendi Li, Sebastien Vigneau, Michal Slyper, Isaac Wakiro, Judit Jane-Valbuena, Orr Ashenberg, Asaf Rotem, Raphael Bueno, Orit Rozenblatt-Rosen, Kathleen Pfaff, Scott Rodig, Aaron N. Hata, Aviv Regev, Bruce E. Johnson, Alexander M. Tsankov

## Abstract

*TP53* is the most frequently mutated gene across many cancers and is associated with shorter survival in lung adenocarcinoma (LUAD). To define how *TP53* mutations affect the LUAD tumor microenvironment (TME), we constructed a multi-omic cellular and spatial tumor atlas of 23 treatment-naïve human lung tumors. We found that *TP53*-mutant (*TP53*^mut^) malignant cells lose alveolar identity and upregulate highly proliferative and entropic gene expression programs consistently across resectable LUAD patient tumors, genetically engineered mouse models, and cell lines harboring a wide spectrum of *TP53* mutations. We further identified a multicellular tumor niche composed of *SPP1^+^* macrophages and collagen-expressing fibroblasts that coincides with hypoxic, pro-metastatic expression programs in *TP53*^mut^ tumors. Spatially correlated angiostatic and immune checkpoint interactions, including *CD274*-*PDCD1* and *PVR*-*TIGIT*, are also enriched in *TP53*^mut^ LUAD tumors, which may influence response to checkpoint blockade therapy. Our methodology can be further applied to investigate mutation-specific TME changes in other cancers.
