## Supplementary material for "A cellular and spatial atlas of *TP53*-associated tissue remodeling in lung adenocarcinoma": Table S3

### Sheet: Sheet1
Study	Cohort size	Treatment	Stage	Cell number	PMID	Number of TP53WT LUAD	Number of TP53mut LUAD
HTAN	5	naive	early	10207	unpublished	3	2
Laughney et al.	4	naive	early	10872	32042191	3	1
Lambrechts et al.	3	naive	early	16657	29988129	0	3
Xing et al.	3	naive	early	9566	33571124	3	0
Bischoff et al.	7	naive	early	39841	34663877	6	1
Total	22	naive	early	87143	available	15	7
